# Insight into the evolution of symbiosis in the *Cupriavidus* genus: high conserved symbiotic island and a patchy phylogenetic distribution

**DOI:** 10.64898/2026.03.04.709584

**Authors:** Melisa Magallanes Alba, Cecilia Rodríguez-Esperón, José Sotelo-Silveira, Elena Fabiano, Andrés Iriarte, Raúl Platero

## Abstract

Currently, there are three recognized rhizobial genera belonging to the beta branch of the proteobacteria; *Trinickia, Paraburkholderia,* and *Cupriavidus.* These beta-rhizobia have been found associated with legume species mainly within the *Mimosoideae* and *Papillonoideae.* Most diversity, evolutionary, and functional studies have focused on Paraburkholderia, whereas few have addressed the diversity and evolution of symbiosis in the *Cupriavidus* genus. The present work aimed to provide an actual view of the symbiotic *Cupriavidus* diversity and to analyse the origin and evolution of their symbiotic genes.

Using whole-genome information for phylogenetic reconstruction, we showed that the described symbiotic Cupriavidus strains belong to five distinct lineages, although they are intermixed with non-symbiotic species. The high synteny and sequence conservation of symbiotic genes suggest a common origin of acquisition for all rhizobial *Cupriavidus* described so far. However, we observed very low sequence conservation among (mega)plasmids carrying the symbiotic island, excluding the existence of a conserved symbiotic plasmid within beta-rhizobia.

We can conclude that up to now there are five rhizobial species within the *Cupriavidus* genus, and we predict the description of new symbiotic species in the near future.
