## Supplementary material for "Insight into the evolution of symbiosis in the *Cupriavidus* genus: high conserved symbiotic island and a patchy phylogenetic distribution": Table S3

### Sheet: Hoja 1
Description	Scientific Name	Max Score	Total Score	Query Cover	E value	Per. ident	Accession
Cupriavidus neocaledonicus isolate Cupriavidus taiwanensis STM 6160 genome assembly, plasmid: III	Cupriavidus_neocaledonicus_ STM 6160	325400	2760000	1	0	100	LT984808.1
Cupriavidus taiwanensis isolate Cupriavidus taiwanensis SWF 66322 genome assembly, plasmid: CBM2636p	Cupriavidus taiwanensis SWF 66322	220900	2532000	1	0	99.99	LT984815.1
Cupriavidus taiwanensis strain SWF66294 plasmid, complete sequence	Cupriavidus taiwanensis SWF 66294	197700	2546000	1	0	100	CP016951.1
Cupriavidus taiwanensis isolate Cupriavidus taiwanensis STM 3679 genome assembly, plasmid: III	Cupriavidus taiwanensis STM 3679	187200	2708000	1	0	99.99	LT984805.1
Cupriavidus taiwanensis isolate Cupriavidus taiwanensis STM 6041 genome assembly, plasmid: I	Cupriavidus taiwanensis STM 6041	109100	2265000	0.74	0	99.98	LT984799.1
Cupriavidus taiwanensis isolate Cupriavidus taiwanensis LMG 19425 genome assembly, plasmid: III	Cupriavidus taiwanensis LMG 19425	33349	443500	0.5	0	98.11	LT991978.1
Cupriavidus necator strain H20 plasmid unnamed, complete sequence	Cupriavidus necator strain H20	29631	103000	0.22	0	82.68	CP196502.1
Cupriavidus necator strain H1 plasmid unnamed, complete sequence	Cupriavidus necator	29631	103000	0.22	0	82.68	CP196516.1
Ralstonia eutropha H16 megaplasmid pHG1, complete sequence	Cupriavidus necator H16	29631	103000	0.22	0	82.68	AY305378.1
Cupriavidus necator strain FDAARGOS_1030 plasmid unnamed, complete sequence	Cupriavidus necator	29631	103000	0.22	0	82.68	CP066020.1
Cupriavidus necator strain G29 plasmid unnamed, complete sequence	Cupriavidus necator	29631	103000	0.22	0	82.68	CP196537.1
Cupriavidus necator H16 plasmid unnamed, complete sequence	Cupriavidus necator H16	29631	103000	0.22	0	82.68	CP196509.1
Cupriavidus necator H16 plasmid pHG1, complete sequence	Cupriavidus necator H16	29631	103000	0.22	0	82.68	CP039289.1
Cupriavidus necator strain G27 plasmid unnamed, complete sequence	Cupriavidus necator	29631	103000	0.22	0	82.68	CP196477.1
Cupriavidus oxalaticus strain T2 plasmid unnamed1, complete sequence	Cupriavidus oxalaticus	28599	128600	0.25	0	83.28	CP032520.1
Cupriavidus taiwanensis isolate Cupriavidus taiwanensis STM 8558 genome assembly, plasmid: CBM2615_p	Cupriavidus taiwanensis	28565	258100	0.32	0	92.45	LT976980.1
Cupriavidus taiwanensis isolate Cupriavidus taiwanensis STM 8557 genome assembly, plasmid: CBM2614_p	Cupriavidus taiwanensis	28565	258100	0.32	0	92.45	LT976979.1
Cupriavidus taiwanensis isolate Cupriavidus taiwanensis STM 8555 genome assembly, plasmid: I	Cupriavidus taiwanensis	28565	405600	0.46	0	92.45	LT984809.1
Cupriavidus taiwanensis isolate Cupriavidus taiwanensis STM 8556 genome assembly, plasmid: CBM2613_p	Cupriavidus taiwanensis	28565	257600	0.32	0	92.45	LT976981.1
Cupriavidus taiwanensis isolate Cupriavidus taiwanensis SWF 65033 genome assembly, plasmid: CBM2638_p	Cupriavidus taiwanensis	28561	311700	0.43	0	92.44	LT977072.1
Cupriavidus taiwanensis isolate Cupriavidus taiwanensis mpp 1.1 genome assembly, plasmid: CBM2626_p	Cupriavidus taiwanensis	28561	285900	0.36	0	92.44	LT976994.1
Cupriavidus taiwanensis isolate Cupriavidus taiwanensis mpp 1.3 genome assembly, plasmid: CBM2625_p	Cupriavidus taiwanensis	28561	297400	0.42	0	92.44	LT976998.1
Cupriavidus sp. a3 plasmid pHG_I	Cupriavidus sp. a3	28374	105900	0.19	0	83.23	CP170645.1
Cupriavidus necator strain 1978 plasmid unnamed2, complete sequence	Cupriavidus necator	21996	79505	0.15	0	84.4	CP196551.1
Cupriavidus necator strain UYPR2.512 plasmid plas2, complete sequence	Cupriavidus necator	15432	114500	0.12	0	91.6	CP074388.1
Cupriavidus necator strain UYPR2.512 plasmid pplas3	Cupriavidus necator	14393	136600	0.18	0	94.83	CP074384.1
Cupriavidus oxalaticus strain X32 plasmid unnamed4, complete sequence	Cupriavidus oxalaticus	14174	177600	0.25	0	84.19	CP038639.1
Cupriavidus necator H850 plasmid unnamed1, complete sequence	Cupriavidus necator H850	13655	278600	0.26	0	93	CP196498.1
Cupriavidus necator N-1 plasmid pBB1, complete sequence	Cupriavidus necator N-1	13339	190500	0.18	0	93.1	CP002879.1
Cupriavidus necator strain 1978 plasmid unnamed1, complete sequence	Cupriavidus necator	12722	86839	0.18	0	81.77	CP196550.1
Cupriavidus necator strain UYPR2.512 plasmid pSym, complete sequence	Cupriavidus necator	10741	528000	0.37	0	83.57	CP074382.1
Cupriavidus oxalaticus strain X32 plasmid unnamed1, complete sequence	Cupriavidus oxalaticus	10385	96659	0.12	0	92.36	CP038636.1
Cupriavidus sp. Agwp_2 plasmid pCCF_samll, complete sequence	Cupriavidus sp. Agwp_2	10214	83154	0.18	0	81.32	CP088085.1
Cupriavidus sp. P-10 plasmid pMTS2 DNA, complete sequence	Cupriavidus sp. P-10	9778	89356	0.2	0	76.27	AP025173.1
Cupriavidus basilensis strain DSM 11853 plasmid pRK1-1, complete sequence	Cupriavidus basilensis	9778	87218	0.2	0	76.27	CP062805.1
Cupriavidus sp. LA-1 plasmid pLA1_1 DNA, complete sequence	Cupriavidus sp. LA-1	9708	60621	0.15	0	76.17	AP031389.1
Cupriavidus pauculus strain FDAARGOS_614 plasmid unnamed1, complete sequence	Cupriavidus pauculus	8725	46562	0.07	0	92.42	CP033968.1
Cupriavidus pauculus strain FDAARGOS_614 plasmid unnamed2, complete sequence	Cupriavidus pauculus	7946	33380	0.09	0	75.35	CP033971.1
Cupriavidus sp. KK10 plasmid p1, complete sequence	Cupriavidus sp. KK10	7933	309000	0.31	0	90.33	CP073678.1
Cupriavidus necator strain UYPR2.512 plasmid pplas1	Cupriavidus necator	7657	231700	0.18	0	93.43	CP074386.1
Cupriavidus taiwanensis isolate Cupriavidus taiwanensis LMG 19425 genome assembly, chromosome: I	Cupriavidus taiwanensis	6935	63718	0.06	0	97.26	LT991976.1

### Sheet: Hoja 2
we calculated: (i) total nucleotides aligned to the query plasmid (nt_total), (ii) nucleotides aligned within the coordinates of the symbiotic island (nt_in_island), (iii) nucleotides aligned outside the island (nt_out_island), and the derived percentages: pct_total (coverage of the plasmid), pct_isla_plasmid (coverage of the plasmid explained by the island), pct_out_plasmid (coverage of the plas…
sseqid	Name	nt_total	nt_in_island	nt_out_island	pct_total	pct_isla_plasmid	pct_out_plasmid	pct_isla_relative
LT984808.1	C. neocaledonicus isolate C. taiwanensis STM 6160 genome assembly, plasmid: III	557035	30183	526852	99.97	5.42	94.55	100
LT984815.1	C. taiwanensis isolate C. taiwanensis SWF 66322 genome assembly, plasmid: CBM2636p	557035	30183	526852	99.97	5.42	94.55	100
LT984805.1	C. taiwanensis isolate C. taiwanensis STM 3679 genome assembly, plasmid: III	555158	30183	524975	99.63	5.42	94.22	100
LT984799.1	C. taiwanensis isolate C. taiwanensis STM 6041 genome assembly, plasmid: I	412674	30183	382491	74.06	5.42	68.65	100
LT991978.1	C. taiwanensis isolate C. taiwanensis LMG 19425 genome assembly, plasmid: III	271804	30177	241627	48.78	5.42	43.36	99.98
LT984809.1	C. taiwanensis isolate C. taiwanensis STM 8555 genome assembly, plasmid: I	256626	29009	227617	46.06	5.21	40.85	96.11
LT977072.1	C. taiwanensis isolate C. taiwanensis SWF 65033 genome assembly, plasmid: CBM2638_p	237833	28127	209706	42.68	5.05	37.64	93.19
LT976998.1	C. taiwanensis isolate C. taiwanensis mpp 1.3 genome assembly, plasmid: CBM2625_p	232556	28127	204429	41.74	5.05	36.69	93.19
tig00000007	C. ariensis	205183	29641	175542	36.82	5.32	31.5	98.2
CP074382.1	C. necator strain UYPR2.512 plasmid pSym, complete sequence	200307	28868	171439	35.95	5.18	30.77	95.64
LT976994.1	C. taiwanensis isolate C. taiwanensis mpp 1.1 genome assembly, plasmid: CBM2626_p	200282	28127	172155	35.94	5.05	30.9	93.19
LT976979.1	C. taiwanensis isolate C. taiwanensis STM 8557 genome assembly, plasmid: CBM2614_p	176526	27766	148760	31.68	4.98	26.7	91.99
LT976980.1	C. taiwanensis isolate C. taiwanensis STM 8558 genome assembly, plasmid: CBM2615_p	176545	27766	148779	31.68	4.98	26.7	91.99
LT976981.1	C. taiwanensis isolate C. taiwanensis STM 8556 genome assembly, plasmid: CBM2613_p	176211	27766	148445	31.62	4.98	26.64	91.99
CP073678.1	C. sp. KK10 plasmid p1, complete sequence	165173	1070	164103	29.64	0.19	29.45	3.55
CP158888.1	C. taiwanensis strain CUP1 plasmid unnamed1, complete sequence	154450	393	154057	27.72	0.07	27.65	1.3
CP158805.1	Ralstonia pickettii strain RAL3 chromosome 3, complete sequence	152485	1314	151171	27.37	0.24	27.13	4.35
CP196498.1	C. necator H850 plasmid unnamed1, complete sequence	141075	1982	139093	25.32	0.36	24.96	6.57
CP032520.1	C. oxalaticus strain T2 plasmid unnamed1, complete sequence	139439	0	139439	25.02	0	25.02	0
CP038639.1	C. oxalaticus strain X32 plasmid unnamed4, complete sequence	135702	0	135702	24.35	0	24.35	0
CP158806.1	Ralstonia pickettii strain RAL3 plasmid unnamed, complete sequence	128081	1008	127073	22.99	0.18	22.81	3.34
AY305378.1	Ralstonia eutropha H16 megaplasmid pHG1, complete sequence	121696	0	121696	21.84	0	21.84	0
CP039289.1	C. necator H16 plasmid pHG1, complete sequence	121696	0	121696	21.84	0	21.84	0
CP066020.1	C. necator strain FDAARGOS_1030 plasmid unnamed, complete sequence	121696	0	121696	21.84	0	21.84	0
CP196477.1	C. necator strain G27 plasmid unnamed, complete sequence	121687	0	121687	21.84	0	21.84	0
CP196502.1	C. necator strain H20 plasmid unnamed, complete sequence	121687	0	121687	21.84	0	21.84	0
CP196509.1	C. necator H16 plasmid unnamed, complete sequence	121687	0	121687	21.84	0	21.84	0
CP196516.1	C. necator strain H1 plasmid unnamed, complete sequence	121687	0	121687	21.84	0	21.84	0
CP196537.1	C. necator strain G29 plasmid unnamed, complete sequence	121696	0	121696	21.84	0	21.84	0
AP025173.1	C. sp. P-10 plasmid pMTS2 DNA, complete sequence	110020	0	110020	19.75	0	19.75	0
CP062805.1	C. basilensis strain DSM 11853 plasmid pRK1-1, complete sequence	108137	0	108137	19.41	0	19.41	0
CP170645.1	C. sp. a3 plasmid pHG_I	104355	0	104355	18.73	0	18.73	0
CP196550.1	C. necator strain 1978 plasmid unnamed1, complete sequence	100365	0	100365	18.01	0	18.01	0
CP074386.1	C. necator strain UYPR2.512 plasmid pplas1	99318	1623	97695	17.82	0.29	17.53	5.38
CP074384.1	C. necator strain UYPR2.512 plasmid pplas3	98865	1019	97846	17.74	0.18	17.56	3.38
CP002879.1	C. necator N-1 plasmid pBB1, complete sequence	96489	2032	94457	17.32	0.36	16.95	6.73
CP006667.1	Ralstonia pickettii DTP0602 chromosome 1, complete sequence	95025	1845	93180	17.05	0.33	16.72	6.11
CP168265.1	C. sp. DF5525 strain 73-1 chromosome 1, complete sequence	94845	1845	93000	17.02	0.33	16.69	6.11
CP088085.1	C. sp. Agwp_2 plasmid pCCF_samll, complete sequence	91526	0	91526	16.43	0	16.43	0
CP196551.1	C. necator strain 1978 plasmid unnamed2, complete sequence	84267	0	84267	15.12	0	15.12	0
CP073677.1	C. sp. KK10 chromosome, complete genome	81858	3624	78234	14.69	0.65	14.04	12.01
CP136094.1	C. sp. BIC8F chromosome 1	79512	1835	77677	14.27	0.33	13.94	6.08
AP031389.1	C. sp. LA-1 plasmid pLA1_1 DNA, complete sequence	78569	0	78569	14.1	0	14.1	0
CP014844.1	C. nantongensis strain X1 chromosome 1	74540	972	73568	13.38	0.17	13.2	3.22
CP069810.1	C. oxalaticus strain Ox1_mCherry chromosome 2, complete sequence	68957	1330	67627	12.38	0.24	12.14	4.41
CP069812.1	C. oxalaticus strain Ox1 chromosome 2, complete sequence	68957	1330	67627	12.38	0.24	12.14	4.41
CP139967.1	C. oxalaticus strain HAMBI_2164 chromosome 1, complete sequence	68944	1330	67614	12.37	0.24	12.13	4.41
CP196496.1	C. necator H850 chromosome 1, complete sequence	68268	2022	66246	12.25	0.36	11.89	6.7
CP074388.1	C. necator strain UYPR2.512 plasmid plas2, complete sequence	63482	0	63482	11.39	0	11.39	0
CP017748.1	C. sp. USMAA2-4 isolate pure chromosome 1, complete sequence	62611	1676	60935	11.24	0.3	10.94	5.55
CP196548.1	C. necator strain 1978 chromosome 1, complete sequence	62504	2973	59531	11.22	0.53	10.68	9.85
CP038636.1	C. oxalaticus strain X32 plasmid unnamed1, complete sequence	61661	0	61661	11.07	0	11.07	0
CP017757.2	C. necator strain NH9 chromosome 1, complete sequence	60562	1725	58837	10.87	0.31	10.56	5.72
CP196448.1	C. oxalaticus strain Tfa17 chromosome 1, complete sequence	54755	2841	51914	9.83	0.51	9.32	9.41
AP031387.1	C. sp. LA-1 DNA, chromosome 1, complete sequence	54054	701	53353	9.7	0.13	9.58	2.32
CP014845.1	C. nantongensis strain X1 chromosome 2	52731	1305	51426	9.46	0.23	9.23	4.32
CP074381.1	C. necator strain UYPR2.512 chromosome 1, complete sequence	51217	1721	49496	9.19	0.31	8.88	5.7
CP170643.1	C. sp. a3 chromosome I	49520	2027	47493	8.89	0.36	8.52	6.72
CP033971.1	C. pauculus strain FDAARGOS_614 plasmid unnamed2, complete sequence	48028	0	48028	8.62	0	8.62	0
LT984806.1	C. neocaledonicus isolate C. taiwanensis STM 6160 genome assembly, chromosome: I	47943	973	46970	8.6	0.17	8.43	3.22
CP119572.1	C. sp. WKF15 chromosome 1, complete sequence	46403	1898	44505	8.33	0.34	7.99	6.29
LT984803.1	C. taiwanensis isolate C. taiwanensis STM 3679 genome assembly, chromosome: I	45606	1052	44554	8.18	0.19	8	3.49
LT991977.1	C. taiwanensis isolate C. taiwanensis LMG 19425 genome assembly, plasmid: II	44612	3284	41328	8.01	0.59	7.42	10.88
CP158880.1	C. yeoncheonensis strain CUP3 chromosome 1, complete sequence	40384	3196	37188	7.25	0.57	6.67	10.59
CP193792.1	C. sp. TMH.W2 chromosome 1, complete sequence	39795	1100	38695	7.14	0.2	6.94	3.64
CP080767.1	C. pinatubonensis strain HN-2 chromosome 2, complete sequence	39739	3186	36553	7.13	0.57	6.56	10.56
CP033968.1	C. pauculus strain FDAARGOS_614 plasmid unnamed1, complete sequence	39501	0	39501	7.09	0	7.09	0
CP196450.1	C. necator strain TA06 chromosome 1, complete sequence	38346	1141	37205	6.88	0.2	6.68	3.78
CP068434.1	C. necator strain C39. chromosome 1, complete sequence	37585	701	36884	6.75	0.13	6.62	2.32
AM260479.1	Ralstonia eutropha H16 chromosome 1	37436	1141	36295	6.72	0.2	6.51	3.78
CP039287.1	C. necator H16 chromosome 1, complete sequence	37436	1141	36295	6.72	0.2	6.51	3.78
CP066018.1	C. necator strain FDAARGOS_1030 chromosome 1, complete sequence	37436	1141	36295	6.72	0.2	6.51	3.78
CP129213.1	C. necator strain ALE26 chromosome 1, complete sequence	37436	1141	36295	6.72	0.2	6.51	3.78
CP196462.1	C. necator strain ATCC 25207 chromosome 1, complete sequence	37436	1141	36295	6.72	0.2	6.51	3.78
CP196472.1	C. necator strain B19 chromosome 1, complete sequence	37436	1141	36295	6.72	0.2	6.51	3.78
CP196475.1	C. necator strain G27 chromosome 1, complete sequence	37436	1141	36295	6.72	0.2	6.51	3.78
CP196500.1	C. necator strain H20 chromosome 1, complete sequence	37436	1141	36295	6.72	0.2	6.51	3.78
CP196507.1	C. necator H16 chromosome 1, complete sequence	37436	1141	36295	6.72	0.2	6.51	3.78
CP196514.1	C. necator strain H1 chromosome 1, complete sequence	37436	1141	36295	6.72	0.2	6.51	3.78
CP196535.1	C. necator strain G29 chromosome 1, complete sequence	37436	1141	36295	6.72	0.2	6.51	3.78
CP002877.1	C. necator N-1 chromosome 1, complete sequence	36560	2734	33826	6.56	0.49	6.07	9.06
CP038635.1	C. oxalaticus strain X32 chromosome 2, complete sequence	36302	3264	33038	6.52	0.59	5.93	10.81
CP188223.1	C. sp. 30B13 chromosome 1, complete sequence	32868	703	32165	5.9	0.13	5.77	2.33
CP080766.1	C. pinatubonensis strain HN-2 chromosome 1, complete sequence	32704	269	32435	5.87	0.05	5.82	0.89
AP025174.1	C. sp. P-10 plasmid pMTS3 DNA, complete sequence	32186	0	32186	5.78	0	5.78	0
AP025170.1	C. sp. P-10 DNA, chromosome 1, complete sequence	31420	1842	29578	5.64	0.33	5.31	6.1
CU633749.1	C. taiwanensis str. LMG19424 chromosome 1, complete genome	30783	1723	29060	5.52	0.31	5.22	5.71
CP158883.1	C. necator strain CUP2 chromosome 1, complete sequence	30590	701	29889	5.49	0.13	5.36	2.32
LT991976.1	C. taiwanensis isolate C. taiwanensis LMG 19425 genome assembly, chromosome: I	29966	4256	25710	5.38	0.76	4.61	14.1
CP189848.1	C. sp. H39 chromosome 3, complete sequence	26839	1723	25116	4.82	0.31	4.51	5.71
LT984801.1	C. taiwanensis isolate C. taiwanensis STM 6041 genome assembly, chromosome: III	26548	891	25657	4.76	0.16	4.6	2.95
PQ035965.1	C. basilensis strain P54 plasmid pCBP54, complete sequence	24753	0	24753	4.44	0	4.44	0
CP088083.1	C. sp. Agwp_2 chromosome, complete genome	24449	821	23628	4.39	0.15	4.24	2.72
LT984813.1	C. taiwanensis isolate C. taiwanensis SWF 66322 genome assembly, chromosome: CBM2636	23568	972	22596	4.23	0.17	4.06	3.22
CP158886.1	C. taiwanensis strain CUP1 chromosome 1, complete sequence	17129	978	16151	3.07	0.18	2.9	3.24
CP016950.1	C. taiwanensis strain SWF66294 chromosome 2, complete sequence	15748	1096	14652	2.83	0.2	2.63	3.63
LT976871.1	C. taiwanensis isolate C. taiwanensis STM 6044 genome assembly, chromosome: CBM2598_a	15635	891	14744	2.81	0.16	2.65	2.95
AF065891.1	Ralstonia eutropha JMP134 phenol hydroxylase gene cluster, complete sequence	4092	0	4092	0.73	0	0.73	0
AJ505303.1	Ralstonia taiwanensis nodB gene, nodC gene and nodI gene (partial), strain LMG19424	3265	2620	645	0.59	0.47	0.12	8.68
