## Supplementary material for "Insight into the evolution of symbiosis in the *Cupriavidus* genus: high conserved symbiotic island and a patchy phylogenetic distribution": Table S1

### Sheet: Hoja 1
Table S1. Comprehensive list and genomic characteristics of the Cupriavidus and Paraburkholderia strains analyzed.
N Accesion	Name
GCA_000219215.1	Cupriavidus necator N-1 T
GCA_008801925.2	Cupriavidus basilensis T
GCA_016894385.1	Cupriavidus oxalaticus T
GCA_019931045.1	Cupriavidus pauculus T
GCA_000020045.1	Paraburkholderia phymatum STM815 T
GCA_001854325.1	Cupriavidus malaysiensis T
GCA_013347325.1	Cupriavidus gilardii
GCA_026210475.1	Cupriavidus cauae
GCA_019602855.1	Cupriavidus pinatubonensis
GCA_000069785.1	Cupriavidus taiwanensis LMG 19424 T
GCA_001598055.1	Cupriavidus nantongensis T
GCA_900250125.1	Cupriavidus neocaledonicus
GCA_004217045.1	Cupriavidus agavae T
GCA_042653815.1	Cupriavidus pampae T
GCA_905397275.1	Cupriavidus yeoncheonensis T
GCA_017814975.1	Cupriavidus consociatus LEh25 T
GCA_003353055.1	Cupriavidus lacunae T
GCA_014191175.1	Cupriavidus alkaliphilus
GCA_914271435.1	Cupriavidus laharis
GCA_000196015.1	Cupriavidus metallidurans CH34 T
GCA_002011925.2	Cupriavidus necator NH9
GCA_000009285.2	Cupriavidus necator H16
GCA_002944765.1	Cupriavidus metallidurans Ni-2
GCA_022406855.1	Cupriavidus taiwanensis SWF66294
GCA_041726985.1	Cupriavidus nantongensis
GCA_023547405.1	Cupriavidus campinensis
GCA_018223725.1	Cupriavidus sp. KK10
GCA_001854305.1	Cupriavidus sp. USMAA2-4
GCA_049393815.1	Cupriavidus sp. H19C3
GCA_001854285.1	Cupriavidus sp. USMAHM13
GCA_040784895.1	Cupriavidus sp. Agwp_2
GCA_029278605.1	Cupriavidus sp. WKF15
GCA_049393795.1	Cupriavidus sp. H18C2
GCA_020618415.1	Cupriavidus sp. MP-37
GCA_018729255.1	Cupriavidus sp. EM10
GCA_049311595.1	Cupriavidus sp. H18C1
GCA_003402535.2	Cupriavidus sp. P-10
GCA_040149425.2	Cupriavidus sp. DF5525
GCA_032465815.1	Cupriavidus sp. BIC8F
GCA_900249745.1	Cupriavidus phytorum
GCA_009663695.2	Cupriavidus necator H850
GCA_009663685.2	Cupriavidus sp. U2
GCA_001598755.1	Cupriavidus necator NBRC 102504
GCA_008801915.1	Cupriavidus gilardii T
GCA_001592245.1	Cupriavidus oxalaticus NBRC 13593 T
GCA_008801835.1	Cupriavidus pauculus T
GCA_900184175.1	Cupriavidus plantarum T
GCA_900094595.1	Cupriavidus alkaliphilus T
GCA_042654705.1	Cupriavidus respiraculi T
GCA_000372525.1	Cupriavidus neocaledonicus T
GCA_000744095.1	Cupriavidus necator A5-1
GCA_001598775.1	Cupriavidus metallidurans NBRC 101272
GCA_000496715.1	Cupriavidus metallidurans H1130
GCA_000243095.2	Cupriavidus basilensis OR16
GCA_000472465.1	Cupriavidus taiwanensis STM 6018
GCA_040064115.1	Paraburkholderia tropica
GCA_038900635.1	Cupriavidus oxalaticus JPY540
GCA_914492735.1	Paraburkholderia unamae
GCA_026627925.1	Cupriavidus sp. D39
GCA_033238605.1	Cupriavidus sp. TKC
GCA_009793345.1	Cupriavidus sp. SW-Y-13
GCA_020418465.1	Cupriavidus sp. DB3
GCA_900115455.1	Cupriavidus sp. OV096
GCA_900112215.1	Cupriavidus sp. OV038
GCA_900101625.1	Cupriavidus sp. YR651
GCA_023952485.1	Cupriavidus sp. WGtm5
GCA_046535395.1	Cupriavidus sp. SIMBA_020
GCA_032190535.1	Cupriavidus sp. SZY C1
GCA_035818815.1	Cupriavidus sp. SS-3
GCA_023952475.1	Cupriavidus sp. WGlv3
GCA_019795295.1	Cupriavidus sp. AU9028
GCA_021213615.1	Cupriavidus sp. UGS-1
GCA_015549295.1	Cupriavidus sp. IK-TO18
GCA_030143845.1	Cupriavidus consociatus LEh21
GCA_004353535.1	Cupriavidus sp. L7L
GCA_000389805.1	Cupriavidus sp. GA3-3
GCA_044748965.1	Cupriavidus sp. NPDC089707
GCA_038440175.1	Cupriavidus sp. OTU4054
GCA_038440155.1	Cupriavidus sp. OTU4895
GCA_049059565.1	Cupriavidus sp. 30B13
GCA_017814995.1	Cupriavidus sp. AcVe19-1a
GCA_014170355.1	Cupriavidus sp. UME77
GCA_001652915.1	Cupriavidus sp. D384
GCA_000812445.1	Cupriavidus sp. SHE
GCA_042651825.1	Cupriavidus numazuensis
GCA_039710735.1	Cupriavidus sp. DL-D2
GCA_017815025.1	Cupriavidus sp. AcVe19-6a
GCA_000292345.1	Cupriavidus sp. BIS7
GCA_000379565.1	Cupriavidus sp. UYPR2.512
GCA_000426345.1	Cupriavidus sp. amp6
GCA_000812465.1	Cupriavidus sp. IDO
GCA_005503625.1	Cupriavidus sp. 2SB
GCA_044627735.1	Cupriavidus sp. CuC1
GCA_033238665.1	Cupriavidus sp. TA19
GCA_000319775.1	Cupriavidus sp. HMR-1
GCA_000611125.1	Cupriavidus sp. SK-4
GCA_000611145.2	Cupriavidus sp. SK-3
GCA_000395345.1	Cupriavidus sp. WS
GCA_000307735.3	Cupriavidus sp. HPC(L)
GCA_044752405.1	Cupriavidus sp. CER94
GCA_001281465.1	Cupriavidus gilardii CR3
GCA_016350145.1	Cupriavidus sp. ISTL7
GCA_007829435.1	Cupriavidus gilardii J11
GCA_000282815.1	Cupriavidus basilensis B-8
GCA_031180665.1	Cupriavidus sp. RH59_bin.035
GCA_002335265.1	Cupriavidus sp. UBA2010
GCA_002332825.1	Cupriavidus sp. UBA2027
GCA_002341065.1	Cupriavidus sp. UBA2526
GCA_002340825.1	Cupriavidus sp. UBA2534
GCA_963543405.1	uncultured Cupriavidus sp.
GCA_033391875.1	Cupriavidus ulmosensis
GCA_014898335.1	Cupriavidus sp. UYMU48A
GCA_004016205.1	Cupriavidus sp. UYMSc13B
UYMMA02A	Cupriavidus ariasiae UYMMA02A
GCA_000020045.1	Paraburkholderia phymatum STM815
